# FIRST EVIDENCE OF OBJECT PLAY IN WILD GELADAS: FUNCTIONAL IMPLICATIONS FOR LATER UTILITY AND RE-ELABORATED OBJECT USE IN ADULTHOOD

**DOI:** 10.64898/2026.03.23.713729

**Authors:** Giada Cordoni, Maria Chiara Porfiri, Yibelu Yitayih Hailie, Anna Benori, Sebastiano Bergamo, Ejigu Dessalegn Berhane, Bezawork Afework Bogale, Ivan Norscia

**Affiliations:** Department of Life Sciences and Systems Biology, University of Torino (Turin, Italy); Department of Biology - College of Science, Bahir Dar University (Bahir Dar, Ethiopia); Department of Biological Science - College of Natural and Computational Science, Addis Ababa University (Addis Ababa, Ethiopia)

**Keywords:** social object play, solitary object play, behavioral ecotypes, *Theropithecus gelada*, *Papio anubis*

## Abstract

Object play - seemingly non-functional interactions with objects – can promote the development of foraging skills, tool use, and behavioral innovation. Among Catarrhine monkeys, it was described in macaques and baboons. Wild geladas, although closely related to baboons, have been described as lacking object play (observed only in captivity) linked to their specialized grazing ecology. Here, we provide the first evidence of both social and solitary object play in a wild gelada population (N_OMUs_=13) at Debre Libanos (Ethiopia) and compare it with object play in sympatric olive baboons (N_individuals_=42). Notably, immature geladas engaged in object play both socially and solitarily, but the latter case was most frequent also with novel objects introduced by researchers. Solitary object play occurred at levels comparable to those of baboons, challenging previous reports of limited object interest in geladas. This finding aligns with the occurrence of object play in phylogenetically related species and with the retention in wild geladas of arboreal behavior and fruit consumption and hand morphology enhancing fine manipulation. Hence, object play in geladas under certain environmental conditions may reflect a biologically rooted capacity and underscores the importance of ecological variability, as distinct ‘*behavioral ecotypes*’ can emerge across different populations of the same species.
