## Supplementary material for "FIRST EVIDENCE OF OBJECT PLAY IN WILD GELADAS: FUNCTIONAL IMPLICATIONS FOR LATER UTILITY AND RE-ELABORATED OBJECT USE IN ADULTHOOD": Dataset_analysis

### Sheet: Social_object_play_index
Social Object Play Index	species
0.07	baboons
0	baboons
0	baboons
0	baboons
0.03	baboons
0.06	baboons
0.02	baboons
0	baboons
0.1	baboons
0.09	baboons
0.07	baboons
0.07	baboons
0.13	baboons
0.24	baboons
0.08	baboons
0	baboons
0.02	baboons
0	baboons
0.07	baboons
0.11	baboons
0.04	baboons
0.05	baboons
0	baboons
0	baboons
0.29	baboons
0.09	baboons
0	baboons
0	baboons
1	baboons
0	baboons
0	baboons
0	baboons
0	baboons
0	baboons
0	baboons
0	baboons
0	baboons
0	baboons
0	baboons
1	baboons
0	baboons
0.5	baboons
0	baboons
0	baboons
0	baboons
0	baboons
0	baboons
0	baboons
0	baboons
0	baboons
0.5	baboons
1	baboons
0	baboons
0	baboons
0	baboons
0	baboons
0	baboons
0	baboons
0	baboons
0.06	baboons
0.13	baboons
0.1	baboons
0.07	baboons
0.17	baboons
0	baboons
0	baboons
0.04	baboons
0	baboons
0	baboons
0.5	baboons
0.29	baboons
0	baboons
0	baboons
0	baboons
0.5	baboons
0	baboons
0	baboons
0.17	baboons
0.1	baboons
0	baboons
0.1	baboons
0.67	baboons
0	baboons
0	baboons
0	baboons
0	baboons
0	baboons
0.04	baboons
0.06	baboons
0.03	baboons
0	baboons
0	baboons
0	baboons
0.33	baboons
0	baboons
0	baboons
0.06	baboons
0.11	baboons
0	baboons
0	geladas
0	geladas
0	geladas
0	geladas
0	geladas
0	geladas
0	geladas
0	geladas
0.4	geladas
0	geladas
0	geladas
0.5	geladas
0	geladas
0	geladas
0	geladas
0.05	geladas
0	geladas
0	geladas
0	geladas
0	geladas
0	geladas
0	geladas
0	geladas
0	geladas
0	geladas
0	geladas
0	geladas
1	geladas
1	geladas
1	geladas
1	geladas
0	geladas
0	geladas
0	geladas
0	geladas
0	geladas
0	geladas
0	geladas
0	geladas
0	geladas
0	geladas
0	geladas
0	geladas
0	geladas
0	geladas
0	geladas
0	geladas
0	geladas
0	geladas
0	geladas
0	geladas
0.33	geladas
0	geladas
0	geladas
0	geladas
0	geladas
0	geladas
0	geladas
0	geladas
0	geladas
0	geladas
1	geladas
0	geladas
0	geladas
0	geladas
0	geladas
0	geladas
0	geladas
0	geladas
0	geladas
0	geladas
0.5	geladas
0	geladas
0	geladas

### Sheet: Solitary_object_play_index
Solitary Object Play Index	species
0.67	baboons
0	baboons
0	baboons
0	baboons
0	baboons
0.13	baboons
0.56	baboons
0.43	baboons
0.5	baboons
0.3	baboons
0.8	baboons
0.25	baboons
0.25	baboons
1	baboons
0.5	baboons
0.41	baboons
0.63	baboons
0.5	baboons
0.2	baboons
0	baboons
0	baboons
0	baboons
0.5	baboons
0.83	baboons
0.5	baboons
0.33	baboons
0	baboons
0	baboons
1	baboons
0.25	baboons
1	baboons
0.5	baboons
1	baboons
0.57	baboons
0	baboons
0	baboons
0.43	baboons
0	baboons
0	baboons
0.5	baboons
0	baboons
0.5	baboons
1	baboons
1	baboons
0	baboons
1	baboons
0	baboons
0.5	baboons
0.5	baboons
1	baboons
0	baboons
1	geladas
1	geladas
0	geladas
1	geladas
0	geladas
1	geladas
0.67	geladas
0	geladas
0.25	geladas
0.43	geladas
1	geladas
0	geladas
0	geladas
1	geladas
1	geladas
0	geladas
1	geladas
0	geladas
0	geladas
1	geladas

### Sheet: Objects_provided_geladas
Social Object Play Frequencies (only objects provided by researchers)	Solitary Object Play Frequencies (only objects provided by researchers)
1	2
1	1
1	0
1	1
0	1
0	1
4	9
1	0
2	3
0	1
4	16
1	0
1	2
1	0
1	0
0	1
0	1
1	0
0	1
0	1
0	1
0	1
0	1
0	1
1	0
0	1
0	1
0	1
1	0
0	2
1	0
1	0
0	2
0	1
